# Triple antimicrobial combinations with potent synergistic activity against *M. abscessus*

**DOI:** 10.1101/2025.02.13.638181

**Authors:** Yanqin Huang, Lucius Chiaraviglio, Ibidunni Bode-Sojobi, James E. Kirby

## Abstract

Synergy of antimicrobial combinations was tested against contemporary *Mycobacteroides* abscessus isolates using 2-D and 3-D checkerboard assays. Triple combinations of omadacycline-azithromycin-clofazimine, tigecycline-azithromycin-clofazimine, omadacycline-azithromycin-linezolid and omadacycline-azithromycin-contezolid demonstrated synergy (FIC ≤ 0.5) against 33%, 31%, 62%, and 66% of isolates, respectively. Notably, in all triple combinations, macrolide resistant *M. abscessus* subsp. *abscessus* and *M. abscessus* subsp. *bolletii* isolates were fully sensitized to azithromycin at the FIC index, as were isolates with elevated clofazimine MICs.
