## Supplemental Tables for "Triple antimicrobial combinations with potent synergistic activity against *M. abscessus*"

### Sheet: S1. Activity spectrum, set 1 
Table S1. Set 1 isolate characteristics and MICs (µg/mL) for omadacycline, tigecycline, azithromycin, clofazimine.
Isolate No.	Subspeciesb	Omadacyclinea	Tigecycline	Azithromycin	Clofazimine	source
NTM35	abscessus	0.5	1	0.25	0.125	tissue - manubrium
NTM36	massilense	1	1	1	0.5	sputum/induced
NTM37	massilense	0.5	0.5	0.5	0.25	sputum
NTM38	abscessus	1	1	1	0.25	sputum/induced
NTM39	abscessus	1	0.5	1	0.5	sputum
NTM40	abscessus	0.5	0.5	32	0.25	sputum/induced
NTM41	abscessus	1	1	32	8	sputum
NTM42	abscessus	1	2	1	0.25	bronchial washings
NTM43	abscessus	1	1	32	0.25	bronchial washings
NTM44	abscessus	1	1	>32	0.25	bronchoalveolar lava
NTM45	bollettii	0.5	0.5	8	1	sputum
NTM46	abscessus	1	1	16	4	sputum/induced
NTM47	massilense	1	1	0.5	1	sputum
NTM48	abscessus	1	2	8	2	bronchial washings
NTM49	massilense	0.5	1	2	0.5	sputum
NTM50	abscessus	0.5	0.5	1	0.25	sputum
NTM51	massilense	1	1	2	2	sputum
NTM52	abscessus	0.5	0.5	32	0.25	sputum
NTM53	abscessus	0.5	0.5	1	0.125	skin biopsy
NTM54	abscessus	1	1	32	0.25	parotid gland
NTM55	abscessus	1	1	32	0.25	bronchial washings
NTM56	abscessus	1	1	>32	1	sputum
NTM57	abscessus	1	2	1	0.25	abdominal subcutaneous tissue
NTM58	abscessus	1	1	>32	0.25	abdominal wall
NTM59	massilense	1	0.5	2	0.25	sternal biopsy
NTM60	massilense	2	2	2	8	sputum/induced
NTM61	abscessus	0.5	0.5	>32	0.5	sputum
NTM62	abscessus	0.5	1	4	0.25	sputum/induced
NTM63	abscessus	1	0.5	0.5	4	left lower quandrant abdominal collection
NTM64	abscessus	0.5	1	0.5	0.25	sputum
NTM65	abscessus	0.125	0.125	0.5	1	right third hand digit
NTM66	massilense	0.5	0.5	1	4	bronchial washings
NTM67	abscessus	1	1	>32	0.5	sputum
NTM68	massilense	1	0.5	2	2	bronchial washings
NTM69	massilense	0.5	0.5	16	8	sputum/expectorated
NTM70	abscessus	0.5	0.5	8	0.25	bronchial washings
NTM71	abscessus	1	1	2	0.5	sputum/induced
NTM72	massilense	2	2	8	2	sputum
NTM73	massilense	1	1	2	0.25	sputum
NTM74	massilense	0.5	0.5	>32	0.25	right upper lobe lung nodule
NTM75	abscessus	0.5	0.5	16	8	sputum
NTM76	abscessus	1	1	0.5	4	sputum/induced
NTM77	abscessus	2	2	4	4	bronchial washings
NTM78	massilense	1	1	4	0.5	bronchial washings
NTM80	abscessus	0.5	0.5	0.5	0.25	sternal soft tissue swab
NTM85	abscessus	0.5	0.5	32	16	sputum
ATCC 19977	abscessus	0.5	0.5	>32	0.125	M. abscessus ATCC 19977, strain L948 [TMC 1543]
NR-44274	abscessus	1	1	>32	2	M. abscessus subsp. Abscessus, Strain 4530, from BEI
NR-49093	abscessus	1	1	>32	0.25	M. abscessus, Strain DJO-44274, from BEI
NR-44261	bollettii	1	1	>32	8	M. abscessus subsp. Bolletii, Strain 103, from BEI
NR44273	massilense	0.5	0.5	>32	0.125	M. abscessus, Strain 4529, from BEI
aOmadacycline (lot # CA22-1028) was obtained from Paratek (Boston, MA)
bSubspecies determined by the method of Akwani WC, van Vliet AHM, Joel JO, Andres S, Diricks M, Maurer FP, et al. The Use of Comparative Genomic Analysis for the Development of Subspecies-Specific PCR Assays for Mycobacterium abscessus. Front Cell Infect Microbiol 2022;12:816615. https://doi.org/10.3389/fcimb.2022.816615.
cMIC values shown are the modal value of three biological replicates

### Sheet: S2. Activity spectrum, set 2
Table S2. Set 2 isolate characteristics and MICs (µg/mL) for omadacycline, azithromycin, linezolid, contezolid.
		MIC (µg/mL)c				Sources of strains
Isolate No.	subspecies	Omadacyclinea	Azithromycin	Linezolid	Contezolid	source.
NTM37	massilense	2	0.5	0.5	0.5	sputum
NTM39	abscessus	0.5	1	1	1	sputum
NTM40	abscessus	1	32	4	4	sputum/induced
NTM41	abscessus	1	32	1	2	sputum
NTM42	abscessus	1	1	2	2	bronchial washings
NTM43	abscessus	0.5	32	2	4	bronchial washings
NTM45	bollettii	2	8	0.5	1	sputum
NTM46	abscessus	1	16	2	4	sputum/induced
NTM47	massilense	0.5	1	1	2	sputum
NTM48	abscessus	1	8	1	2	bronchial washings
NTM53	abscessus	1	1	2	2	skin biopsy
NTM54	abscessus	1	32	16	8	parotid gland
NTM55	abscessus	1	32	1	1	bronchial washings
NTM56	abscessus	2	>32	8	8	sputum
NTM57	abscessus	1	1	0.5	1	abdominal subcutaneous tissue
NTM59	massilense	2	2	4	4	sternal biopsy
NTM60	massilense	2	2	4	4	sputum/induced
NTM62	abscessus	2	4	16	16	sputum/induced
NTM63	abscessus	1	0.5	4	4	left lower quandrant abdominal collection
NTM66	massilense	2	1	1	1	bronchial washings
NTM68	massilense	1	2	2	2	bronchial washings
NTM70	abscessus	0.5	8	1	1	bronchial washings
NTM71	abscessus	0.5	2	1	1	sputum/induced
NTM72	massilense	2	8	1	1	sputum
NTM75	abscessus	2	16	16	16	sputum
NTM76	abscessus	0.5	0.5	1	1	sputum/induced
NTM77	abscessus	1	4	1	1	bronchial washings
NTM85	abscessus	0.5	32	2	2	sputum
NTM92	abscessus/massilense	1	4	2	2	sputum
aOmadacycline was from Toku-E (Tokyo, Japan), cat # O048-10mg, lot # 0048-01.
bSubspecies determined by the method of Akwani WC, van Vliet AHM, Joel JO, Andres S, Diricks M, Maurer FP, et al. The Use of Comparative Genomic Analysis for the Development of Subspecies-Specific PCR Assays for Mycobacterium abscessus. Front Cell Infect Microbiol 2022;12:816615. https://doi.org/10.3389/fcimb.2022.816615.
cMIC values shown are the modal value of three biological replicates
Set 2 isolates are a subset of set 1 isolates with the exception of NTM92 which is only in set 2.

### Sheet: S3. MIC50, MIC90, MICRange 
Table S3. MIC50, MIC90, and MIC range (µg/mL) for antimicrobials used in synergy testing.
	antimicrobial	MIC50a	MIC90a	MIC range
Set 1	omadacyclinec	1	1	0.125-2
(n=51)
	azithromycin	16	64	0.25-64
	tigecycline	1	2	0.125-2
	clofazimine	0.5	8	0.125-16
Set 2b	omadacyclined	1	2	0.5-2
(n=29)
	azithromycin	2	32	0.25-16
	linezolid	2	16	0.5-16
	contezolid	2	8	0.5-16
aValues shown were determined from the modal MIC of three biological replicates per isolate.
bAnalysis was performed using two overlapping sets of clinical isolates and antibiotics with the distinction that omadacycline was obtained either from the manufacturer (Paratek) of the FDA-approved drug in the first set of synergy experiments and from a commercial supplier ( TOKU-E) in the second set of synergy experiments. Isolate set 2 is largely a subset of isolate set 1 accounting for the sm…
cfrom Paratek Pharmaceuticals, Inc.
dfrom TOKU-E

### Sheet: S4. Synergy Rates
Table S4. Synergy Rates
Percent of M. abscessus isolates (set 1, n=51) for which indicated antimicrobial combinations were synergistic.
	combinations	synergy ratesa
Group 1b	omadacycline + azithromycind	0.176
	omadacycline + clofazimine	0.118
	azithromycin + clofaziminec	0.255
	omadacycline + azithromycin + clofazimine	0.333
Group 2b	tigecycline + azithromycin	0.255
	tigecycline + clofazimine	0.176
	azithromycin + clofaziminec	0.235
	tigecycline + azithromycin + clofazimine	0.313
aFICI values of ≤ 0.5; 0.5 < FICI ≤ 4.0; and FICI > 4.0 were scored as indicating synergy, indifference, or antagonism, respectively [21]. Only percent synergy is shown as indifference was otherwise observed with the exception of single isolate antagonism as noted below.
bGroup number refers to groups of synergy experiments performed contemporaneously.
cDifferences in synergy rates for azithromycin + clofazimine were observed between the two groups, reflecting biological variability inherent in MIC and FICI determinations.
dAntagonism was only observed against one isolate.
Percent of M. abscessus isolates (set 2, n=29) for which indicated antimicrobial combinations were synergistic.
	combinations	synergy ratesa
Group 3b	omadacycline + azithromycin	0.448
	omadacycline + linezolidc	0.379
	azithromycin + linezolidd	0.379
	omadacycline + azithromycin + linezolid	0.621
Group 4b	omadacycline + azithromycin	0.448
	omadacycline + contezolidc	0.379
	azithromycin + contezolidd	0.379
	omadacycline + azithromycin + contezolid	0.655
aFICI values of ≤ 0.5; 0.5 < FICI ≤ 4.0; and FICI > 4.0 were scored as indicating synergy, indifference, or antagonism, respectively. Only percent synergy is shown as indifference was otherwise observed with the exception of single isolate antagonism as noted below.
bGroup number refers to groups of synergy experiments performed contemporaneously.
c,dAntagonism was observed against the same single isolate for the combinations annotated with the same superscript letter.

### Sheet: S5. OMA+AZI+CLZ
Table S5. Antimicrobial concentrations at the MIC (µg/mL) when tested individually and at the FICI for omadacycline, azithromycin, and/or clofazimine (n=51).
	Drug A	Drug B	Drug C	Drug A+B			Drug A+C			Drug B+C			Drug A+B+C
M. abscessus	Omadacyclinea	Azithromycin	Clofazimine	Omadacycline	Azithromycin	FICI	Omadacycline	Clofazimine	FICI	Azithromycin	Clofazimine	FICI	Omadacycline	Azithromycin	Clofazimine	FICI
NTM35	0.5	0.25	0.125	0.125	0.125	0.75	0.125	0.0625	0.75	0.125	0.0625	0.501953	0.03125	0.03125	0.015625	0.3125
NTM36	1	1	0.5	0.25	0.25	0.5	0.25	0.125	0.5	0.25	0.125	0.5	0.25	0.25	0.125	0.75
NTM37	0.5	1	0.25	0.25	0.25	0.75	0.25	0.125	1	0.5	0.25	1.5	0.25	0.25	0.125	1.25
NTM38	1	1	0.25	0.5	0.5	1	0.5	0.25	1.5	0.5	0.25	1.5	0.25	0.25	0.125	1
NTM39	1	1	0.5	0.25	0.25	0.5	0.5	0.25	1	0.5	0.25	1	0.25	0.25	0.125	0.75
NTM40	0.5	>32.000	0.25	0.25	0.25	0.503906	0.25	0.125	1	0.25	0.125	0.503906	0.125	0.125	0.0625	0.501953
NTM41	1	>32.000	8	0.5	0.5	0.507812	0.25	0.125	0.265625	0.5	0.25	0.0390625	0.0625	0.0625	0.03125	0.0673828
NTM42	1	0.5	0.25	0.25	0.25	0.75	0.5	0.25	1.5	0.5	0.25	2	0.25	0.25	0.125	1.25
NTM43	1	>32.000	0.25	0.5	0.5	0.507812	0.25	0.125	0.75	0.5	0.25	1.00781	0.25	0.25	0.125	0.753906
NTM44	1	>32.000	0.25	0.5	0.5	0.507812	0.25	0.125	0.75	0.5	0.25	1.00781	0.25	0.25	0.125	0.753906
NTM45	0.5	1	1	0.25	0.25	0.75	0.25	0.125	0.625	0.25	0.125	0.375	0.125	0.125	0.0625	0.4375
NTM46	1	>32.000	4	1	1	1.01562	0.5	0.25	0.5625	1	0.5	0.140625	0.25	0.25	0.125	0.285156
NTM47	1	1	1	0.5	0.5	1	0.5	0.25	0.75	0.5	0.25	0.75	0.25	0.25	0.125	0.625
NTM48	1	>32.000	2	4	4	4.0625	2	1	2.5	4	2	1.0625	0.5	0.5	0.25	0.632812
NTM49	0.5	2	0.5	0.25	0.25	0.625	0.25	0.125	0.75	0.5	0.25	0.75	0.25	0.25	0.125	0.875
NTM50	0.5	1	0.25	0.5	0.5	1.5	0.5	0.25	2	0.5	0.25	1.5	0.25	0.25	0.125	1.25
NTM51	1	2	2	0.5	0.5	0.75	0.5	0.25	0.625	0.5	0.25	0.375	0.25	0.125	0.125	0.375
NTM52	0.5	32	0.25	0.5	0.5	1.01562	0.25	0.125	1	0.5	0.25	1.01562	0.25	0.25	0.125	1.00781
NTM53	0.5	0.5	0.125	0.125	0.125	0.5	0.25	0.125	1.5	0.25	0.125	1.5	0.125	0.125	0.0625	1
NTM54	1	32	0.25	0.5	0.5	0.515625	0.25	0.125	0.75	0.5	0.25	1.01562	0.25	0.25	0.125	0.757812
NTM55	1	16	0.25	0.5	0.5	0.53125	0.25	0.125	0.75	0.5	0.25	1.03125	0.25	0.25	0.125	0.765625
NTM56	1	>32.000	1	2	2	2.03125	0.5	0.25	0.75	1	0.5	0.515625	0.25	0.25	0.125	0.378906
NTM57	1	2	0.25	0.25	0.25	0.375	0.25	0.125	0.75	1	0.5	2.5	0.125	0.125	0.0625	0.4375
NTM58	1	>32.000	0.25	0.5	0.5	0.507812	0.25	0.125	0.75	0.25	0.125	0.503906	0.25	0.25	0.125	0.753906
NTM59	1	2	0.25	0.5	0.5	0.75	0.25	0.125	0.75	0.25	0.125	0.625	0.125	0.125	0.0625	0.4375
NTM60	2	1	8	2	2	3	1	0.5	0.5625	0.5	0.25	0.53125	0.25	0.25	0.125	0.390625
NTM61	0.5	>32.000	0.5	0.125	0.125	0.251953	0.125	0.0625	0.375	0.5	0.25	0.507812	0.125	0.125	0.0625	0.376953
NTM62	0.5	1	0.25	0.25	0.25	0.75	0.25	0.125	1	0.5	0.25	1.5	0.25	0.25	0.125	1.25
NTM63	1	0.5	4	0.25	0.25	0.75	1	0.5	1.125	0.5	0.25	1.0625	0.25	0.25	0.125	0.78125
NTM64	0.5	0.5	0.25	0.25	0.25	1	0.25	0.125	1	0.25	0.125	1	0.125	0.125	0.0625	0.75
NTM65	0.125	0.5	1	<=0.031	<=0.031	0.31	0.125	0.0625	1.0625	0.125	0.0625	0.3125	<=0.031	<=0.031	<=0.016	0.374
NTM66	0.5	0.5	4	0.25	0.25	1	0.25	0.125	0.53125	0.25	0.125	0.53125	0.125	0.125	0.0625	0.515625
NTM67	1	>32.000	0.5	0.5	0.5	0.507812	0.25	0.25	0.75	0.5	0.25	0.507812	0.25	0.25	0.125	0.503906
NTM68	1	2	2	0.5	0.5	0.75	0.5	0.25	0.625	2	1	1.5	0.25	0.25	0.125	0.4375
NTM69	0.5	16	8	0.25	0.25	0.515625	0.5	0.25	1.03125	2	1	0.25	0.25	0.25	0.125	0.53125
NTM70	0.5	>32.000	0.25	0.5	0.5	1.00781	0.25	0.125	1	0.25	0.125	0.503906	0.25	0.25	0.125	1.00391
NTM71	1	2	0.5	0.5	0.5	0.75	0.5	0.25	1	0.5	0.25	0.75	0.25	0.25	0.125	0.625
NTM72	2	>32.000	2	0.5	0.5	0.257812	0.25	0.125	0.1875	0.25	0.125	0.0664062	0.125	0.125	0.0625	0.0957031
NTM73	1	2	0.25	0.5	0.5	0.75	0.5	0.25	1.5	0.5	0.25	1.25	0.25	0.25	0.125	0.875
NTM74	0.5	>32.000	0.25	0.5	0.5	1.00781	0.25	0.125	1	0.5	0.25	1.00781	0.25	0.25	0.125	1.00391
NTM75	0.5	>32.000	8	0.5	0.5	1.00781	0.5	0.25	1.03125	0.5	0.25	0.0390625	0.125	0.125	0.0625	0.259766
NTM76	1	0.5	4	0.25	0.25	0.75	0.25	0.125	0.28125	0.25	0.125	0.53125	0.125	0.125	0.0625	0.390625
NTM77	2	8	4	4	4	2.5	2	1	1.25	1	0.5	0.25	0.5	0.5	0.25	0.375
NTM78	1	4	0.5	0.5	0.5	0.625	0.5	0.25	1	0.5	0.25	0.625	0.5	0.5	0.25	1.125
NTM80	0.5	0.5	0.25	0.25	0.25	1	0.25	0.125	1	0.25	0.125	1	0.125	0.125	0.0625	0.75
NTM85	0.5	>32.000	16	0.125	0.125	0.251953	0.125	0.0625	0.253906	0.25	0.125	0.0117188	0.0625	0.0625	0.03125	0.12793
NTM86	0.5	>32.000	0.25	0.25	0.25	0.503906	0.25	0.125	1	0.5	0.25	1.00781	0.125	0.125	0.0625	0.501953
NTM87	0.5	>32.000	0.125	0.25	0.25	0.503906	0.25	0.125	1.5	0.25	0.125	1.00391	0.125	0.125	0.0625	0.751953
NTM88	1	>32.000	2	0.5	0.5	0.507812	0.5	0.25	0.625	0.25	0.125	0.0664062	0.5	0.5	0.25	0.632812
NTM89	1	>32.000	0.25	0.25	0.25	0.253906	0.25	0.125	0.75	0.5	0.25	1.00781	0.25	0.25	0.125	0.753906
NTM90	1	>32.000	8	0.5	0.5	0.507812	0.5	0.25	0.53125	2	1	0.15625	0.5	0.5	0.25	0.539062
NTM91	0.5	>32.000	0.125	0.25	0.25	0.503906	0.25	0.125	1.5	0.5	0.25	2.00781	0.25	0.25	0.125	1.50391
aOmadacycline (lot # CA22-1028) was obtained from Paratek.
*For calculation of individual FICs values where individual concentrations were either not inhibitory (e.g., azithromycin > 32) or inhibitory at the lowest concentration tested (e.g, ≤ 0.03 in combination testing) the most conservative approach was taken in determining the FICI values. Specifically, azithromycin > 32 was assigned a value of 64 and ≤ 0.031 was assigned a value of 0.031 to obtain t…
FIC values <= 0.5 highlighted green (synergy); FIC values > 4 highlighted red (antagonism)
Individual MIC values for drug A, B, C shown were determined in singlicate in the same experiments as syngery studies and, therefore, may differ based on biological variability from the modal MIC values determined in separate experiments shown in Table S1 and S2.

### Sheet: S6. TIG+AZI+CLZ
Table S6. Antimicrobial concentrations at the MIC (µg/mL) when tested individually and at the FICI when tested in combination for tigecycline, azithromycin, and /or clofazimine (n=51).
	Drug A	Drug B	Drug C	Drug A+B			Drug A+C			Drug B+C			Drug A+B+C
M. abscessus	Tigecycline	Azithromycin	Clofazimine	Tigecycline	Azithromycin	FICI	Tigecycline	Clofazimine	FICI	Azithromycin	Clofazimine	FICI	Tigecycline	Azithromycin	Clofazimine	FICI
NTM35	1	0.5	0.25	0.25	0.25	0.75	0.25	0.125	0.75	0.25	0.125	1	0.125	0.125	0.0625	0.625
NTM36	1	0.5	0.25	0.25	0.25	0.75	0.25	0.125	0.75	0.25	0.125	1	0.25	0.25	0.125	1.25
NTM37	0.5	0.5	0.25	0.5	0.5	2	0.5	0.25	2	0.5	0.25	2	0.5	0.5	0.25	3
NTM38	1	1	0.5	0.5	0.5	1	0.5	0.25	1	0.5	0.25	1	0.5	0.5	0.25	1.5
NTM39	0.5	>32.000	0.5	0.25	0.25	0.503906	0.25	0.125	0.75	0.5	0.25	0.507812	0.125	0.125	0.0625	0.376953
NTM40	0.5	>32.000	0.125	0.125	0.125	0.251953	0.125	0.0625	0.75	0.25	0.125	1.00391	0.125	0.125	0.0625	0.751953
NTM41	1	>32.000	4	0.25	0.25	0.253906	0.25	0.125	0.28125	1	0.5	0.140625	0.125	0.125	0.0625	0.142578
NTM42	2	1	0.25	0.5	0.5	0.75	0.5	0.25	1.25	0.5	0.25	1.5	0.25	0.25	0.125	0.875
NTM43	1	>32.000	0.25	0.25	0.25	0.253906	0.25	0.125	0.75	0.5	0.25	1.00781	0.25	0.25	0.125	0.753906
NTM44	1	>32.000	0.25	0.5	0.5	0.507812	0.25	0.125	0.75	0.5	0.25	1.00781	0.25	0.25	0.125	0.753906
NTM45	0.5	1	1	0.5	0.5	1.5	0.5	0.25	1.25	0.5	0.25	0.75	0.25	0.25	0.125	0.875
NTM46	1	>32.000	4	2	2	2.03125	1	0.5	1.125	2	1	0.28125	0.25	0.25	0.125	0.285156
NTM47	1	1	1	0.5	0.5	1	0.5	0.25	0.75	0.5	0.25	0.75	0.25	0.25	0.125	0.625
NTM48	2	>32.000	4	0.5	0.5	0.257812	1	0.5	0.625	2	1	0.28125	0.5	0.5	0.25	0.320312
NTM49	1	4	1	0.5	0.5	0.625	0.25	0.125	0.375	0.5	0.25	0.375	0.25	0.25	0.125	0.4375
NTM50	0.5	1	0.5	0.5	0.5	1.5	0.5	0.25	1.5	0.5	0.25	1	0.25	0.25	0.125	1
NTM51	1	1	2	0.5	0.5	1	0.5	0.25	0.625	0.5	0.25	0.625	0.25	0.25	0.125	0.5625
NTM52	0.5	32	0.25	0.5	0.5	1.01562	0.25	0.125	1	0.5	0.25	1.01562	0.25	0.25	0.125	1.00781
NTM53	0.5	0.5	0.125	0.125	0.125	0.5	0.25	0.125	1.5	0.25	0.125	1.5	0.125	0.125	0.0625	1
NTM54	1	32	0.25	0.5	0.5	0.515625	0.5	0.25	1.5	0.5	0.25	1.01562	0.25	0.25	0.125	0.757812
NTM55	1	16	0.25	0.5	0.5	0.53125	0.5	0.25	1.5	0.5	0.25	1.03125	0.25	0.25	0.125	0.765625
NTM56	1	32	1	0.5	0.5	0.515625	0.25	0.125	0.375	1	0.5	0.53125	0.25	0.25	0.125	0.382812
NTM57	2	2	0.25	0.25	0.25	0.25	0.125	0.125	0.5625	1	0.5	2.5	0.125	0.125	0.0625	0.375
NTM58	1	>32.000	0.5	1	1	1.01562	0.5	0.25	1	0.5	0.25	0.507812	0.25	0.25	0.125	0.503906
NTM59	0.5	0.5	0.25	0.25	0.25	1	0.25	0.125	1	0.5	0.25	2	0.25	0.25	0.125	1.5
NTM60	2	1	8	2	2	3	2	1	1.125	0.5	0.25	0.53125	0.25	0.25	0.125	0.390625
NTM61	0.5	>32.000	0.5	0.125	0.125	0.251953	0.125	0.0625	0.375	0.5	0.25	0.507812	0.125	0.125	0.0625	0.376953
NTM62	1	1	0.5	0.25	0.25	0.5	0.5	0.25	1	0.5	0.25	1	0.25	0.25	0.125	0.75
NTM63	0.5	0.5	0.25	0.25	0.25	1	0.25	0.25	1.5	0.25	0.25	1.5	0.125	0.125	0.0625	0.75
NTM64	1	0.5	0.5	0.5	0.5	1.5	0.5	0.25	1	0.5	0.25	1.5	0.25	0.25	0.125	1
NTM65	0.125	0.5	1	<=0.031	<=0.031	0.248484	0.125	0.0625	1.0625	0.125	0.0625	0.3125	<=0.031	<=0.031	<=0.016	0.326
NTM66	0.5	0.5	4	0.25	0.25	1	0.25	0.125	0.53125	0.25	0.125	0.53125	0.125	0.125	0.0625	0.515625
NTM67	1	>32.000	0.5	0.5	0.5	0.507812	0.25	0.125	0.5	0.5	0.5	1.00781	0.25	0.25	0.125	0.503906
NTM68	0.5	0.5	0.25	0.25	0.25	1	0.25	0.125	1	0.25	0.125	1	0.25	0.25	0.125	1.5
NTM69	0.5	16	8	0.25	0.25	0.515625	0.5	0.25	1.03125	2	1	0.25	0.25	0.25	0.125	0.53125
NTM70	0.5	>32.000	0.25	0.5	0.5	1.00781	0.25	0.125	1	0.25	0.125	0.503906	0.25	0.25	0.125	1.00391
NTM71	1	2	0.5	0.5	0.5	0.75	0.5	0.25	1	0.5	0.25	0.75	0.25	0.25	0.125	0.625
NTM72	2	>32.000	2	0.5	0.5	0.257812	0.25	0.125	0.1875	0.25	0.125	0.0664062	0.125	0.125	0.0625	0.0957031
NTM73	1	2	0.25	0.5	0.5	0.75	0.5	0.25	1.5	0.5	0.25	1.25	0.25	0.25	0.125	0.875
NTM74	0.5	>32.000	0.25	0.5	0.5	1.00781	0.25	0.125	1	0.5	0.25	1.00781	0.25	0.25	0.125	1.00391
NTM75	0.5	>32.000	8	0.5	0.5	1.00781	0.5	0.25	1.03125	0.5	0.25	0.0390625	0.125	0.125	0.0625	0.259766
NTM76	1	0.5	4	0.25	0.25	0.75	0.25	0.125	0.28125	0.25	0.125	0.53125	0.125	0.125	0.0625	0.390625
NTM77	2	8	4	4	4	2.5	2	1	1.25	1	0.5	0.25	0.5	0.5	0.25	0.375
NTM78	1	4	0.5	0.5	0.5	0.625	0.5	0.25	1	0.5	0.25	0.625	0.5	0.5	0.25	1.125
NTM80	0.5	0.25	0.25	0.25	0.25	1.5	0.125	0.25	1.25	0.125	0.125	1	0.125	0.125	0.0625	1
NTM85	0.5	>32.000	16	0.125	0.125	0.251953	0.125	0.0625	0.253906	0.25	0.125	0.0117188	0.0625	0.0625	0.03125	0.12793
NTM86	0.25	4	0.5	0.0625	0.0625	0.265625	0.0625	0.03125	0.3125	0.5	0.25	0.625	0.0625	0.0625	0.03125	0.328125
NTM87	0.5	>32.000	0.25	0.25	0.25	0.503906	0.25	0.125	1	0.5	0.25	1.00781	0.125	0.125	0.0625	0.501953
NTM88	1	>32.000	2	0.5	0.5	0.507812	0.5	0.25	0.625	0.25	0.125	0.0664062	0.5	0.5	0.25	0.632812
NTM89	1	>32.000	0.25	0.25	0.25	0.253906	0.25	0.125	0.75	0.5	0.25	1.00781	0.25	0.25	0.125	0.753906
NTM90	1	>32.000	8	0.5	0.5	0.507812	0.5	0.25	0.53125	2	1	0.15625	0.5	0.5	0.25	0.539062
NTM91	0.5	>32.000	0.125	0.25	0.25	0.503906	0.25	0.125	1.5	0.5	0.25	2.00781	0.25	0.25	0.125	1.50391
*For calculation of individual FICs values where individual concentrations were either not inhibitory (e.g., azithromycin > 32) or inhibitory at the lowest concentration tested (e.g, ≤ 0.03 in combination testing) the most conservative approach was taken in determining the FICI values. Specifically, azithromycin > 32 was assigned a value of 64 and ≤ 0.031 was assigned a value of 0.031 to obtain t…
FIC values <= 0.5 highlighted green (synergy); FIC values > 4 highlighted red (antagonism)
Individual MIC values for drug A, B, C shown were determined in singlicate in the same experiments as syngery studies and, therefore, may differ based on biological variability from the modal MIC values determined in separate experiments shown in Table S1 and S2.

### Sheet: S7. LZD+OMA+AZI
Table S7. Antimicrobial concentrations at the MIC (µg/mL) when tested individually and at the FICI for omadacycline, azithromycin, and/or linezolid (n=29).
	Drug A	Drug B	Drug C	Drug A+B			Drug A+C			Drug B+C			Drug A+B+C
M. abscessus	Omadacycline	Azithromycin	Linezolid	Omadacycline	Azithromycin	FICI	Omadacycline	Linezolid	FICI	Azithromycin	Linezolid	FICI	Omadacycline	Azithromycin	Linezolid	FICI
NTM37	2	0.25	0.5	0.125	0.25	1.0625	0.125	0.0625	0.1875	1	0.5	5	0.0625	0.0625	0.03125	0.34375
NTM39	0.5	1	1	0.25	0.25	0.75	0.25	0.125	0.625	0.5	0.25	0.75	0.25	0.25	0.125	0.875
NTM40	1	8	4	1	1	1.125	1	0.5	1.125	8	4	2	1	1	0.5	1.25
NTM41	1	32	1	1	1	1.03125	1	0.5	1.5	2	1	1.0625	1	1	0.5	1.53125
NTM42	1	1	2	0.5	0.25	0.75	1	0.5	1.25	1	0.5	1.25	0.25	0.25	0.125	0.5625
NTM43	0.5	32	2	0.25	0.25	0.507812	0.25	0.125	0.5625	0.5	0.25	0.140625	0.0625	0.0625	0.03125	0.142578
NTM45	2	16	0.5	1	1	0.5625	0.5	0.25	0.75	0.5	0.25	0.53125	0.125	0.125	0.0625	0.195312
NTM46	1	16	2	0.125	0.125	0.132812	0.25	0.125	0.3125	1	0.5	0.3125	0.0625	0.0625	0.03125	0.0820312
NTM47	0.5	0.5	1	0.125	0.125	0.5	0.125	0.0625	0.3125	0.25	0.125	0.625	0.125	0.125	0.0625	0.5625
NTM48	1	4	1	1	1	1.25	1	0.5	1.5	2	1	1.5	0.5	0.5	0.25	0.875
NTM53	1	1	2	0.25	0.25	0.5	0.25	0.125	0.3125	0.25	0.125	0.3125	0.0625	0.0625	0.03125	0.140625
NTM54	1	32	16	0.125	0.125	0.128906	0.5	0.25	0.515625	2	1	0.125	0.25	0.25	0.125	0.265625
NTM55	1	32	1	0.125	0.125	0.128906	0.25	0.125	0.375	1	0.5	0.53125	0.125	0.125	0.0625	0.191406
NTM56	2	32	8	0.5	0.5	0.265625	0.5	0.25	0.28125	2	1	0.1875	0.25	0.25	0.125	0.148438
NTM57	1	0.5	0.5	1	1	3	1	0.5	2	1	0.5	3	0.25	0.25	0.125	1
NTM59	2	2	4	1	1	1	1	0.5	0.625	2	1	1.25	0.5	0.5	0.25	0.5625
NTM60	2	2	4	0.25	0.25	0.25	2	1	1.25	0.5	0.25	0.3125	0.0625	0.0625	0.03125	0.0703125
NTM62	2	4	16	0.25	0.25	0.1875	0.125	0.0625	0.0664062	0.5	0.25	0.140625	0.125	0.125	0.0625	0.0976562
NTM63	1	0.5	4	0.25	0.25	0.75	1	0.5	1.125	0.5	0.25	1.0625	0.25	0.25	0.125	0.78125
NTM66	2	1	1	0.25	0.25	0.375	0.5	0.25	0.5	0.5	0.25	0.75	0.125	0.125	0.0625	0.25
NTM68	1	2	2	0.5	0.5	0.75	0.5	0.25	0.625	2	1	1.5	0.25	0.25	0.125	0.4375
NTM70	0.5	2	1	0.5	0.5	1.25	0.25	0.125	0.625	1	0.5	1	0.0625	0.0625	0.03125	0.1875
NTM71	0.5	1	1	0.125	0.125	0.375	1	0.5	2.5	1	0.5	1.5	0.25	0.25	0.125	0.875
NTM72	2	1	1	2	2	3	2	1	2	1	0.5	1.5	0.125	0.125	0.0625	0.25
NTM75	2	4	16	1	1	0.75	0.125	0.0625	0.0664062	0.5	0.25	0.140625	0.125	0.125	0.0625	0.0976562
NTM76	0.5	0.5	1	0.125	0.125	0.5	2	1	5	0.5	0.25	1.25	0.125	0.125	0.0625	0.5625
NTM77	1	1	1	0.125	0.125	0.25	0.125	0.0625	0.1875	0.5	0.5	1	0.125	0.125	0.0625	0.3125
NTM85	0.5	16	2	0.0625	0.0625	0.128906	1	0.5	2.25	0.5	0.5	0.28125	0.0625	0.0625	0.03125	0.144531
NTM92	1	4	2	0.5	0.5	0.625	0.25	0.125	0.3125	0.5	0.25	0.25	0.125	0.125	0.0625	0.1875
Omadacycline was from Toku-E, cat # O048-10mg, lot # 0048-01, Tokyo, Japan.
FIC values <= 0.5 highlighted green (synergy); FIC values > 4 highlighted red (antagonism)
Individual MIC values for drug A, B, C shown were determined in singlicate in the same experiments as syngery studies and, therefore, may differ based on biological variability from the modal MIC values determined in separate experiments shown in Table S1 and S2.

### Sheet: S8. CZD+OMA+AZI
Table S8. Antimicrobial concentrations at the MIC (µg/mL) when tested individually and at the FICI for omadacycline, azithromycin, and/or contezolid (n=29).
	Drug A	Drug B	Drug C	Drug A+B			Drug A+C			Drug B+C			Drug A+B+C
M. abscessus	Omadacyclinea	Azithromycin	Contezolid	Omadacycline	Azithromycin	FICI	Omadacycline	Contezolid	FICI	Azithromycin	Contezolid	FICI	Omadacycline	Azithromycin	Contezolid	FICI
NTM37	2	0.25	0.5	0.125	0.25	1.0625	0.125	0.0625	0.1875	1	0.5	5	0.0625	0.0625	0.03125	0.34375
NTM39	0.5	1	1	0.25	0.25	0.75	0.25	0.125	0.625	0.5	0.25	0.75	0.25	0.25	0.125	0.875
NTM40	1	8	4	1	1	1.125	1	0.5	1.125	8	4	2	1	1	0.5	1.25
NTM41	1	32	2	1	1	1.03125	1	0.5	1.25	2	1	0.5625	1	1	0.5	1.28125
NTM42	1	1	2	0.5	0.25	0.75	0.5	0.25	0.625	1	0.5	1.25	0.25	0.25	0.125	0.5625
NTM43	0.5	32	4	0.25	0.25	0.507812	0.25	0.125	0.53125	0.5	0.25	0.078125	0.125	0.125	0.0625	0.269531
NTM45	2	16	1	0.5	0.5	0.28125	0.5	0.25	0.5	0.5	0.25	0.28125	0.25	0.25	0.125	0.265625
NTM46	1	16	4	0.25	0.25	0.265625	0.5	0.25	0.5625	1	0.5	0.1875	0.25	0.25	0.125	0.296875
NTM47	0.5	0.5	2	0.125	0.125	0.5	0.125	0.0625	0.28125	0.25	0.125	0.5625	0.125	0.125	0.0625	0.53125
NTM48	1	4	2	1	1	1.25	1	0.5	1.25	2	1	1	0.5	0.5	0.25	0.75
NTM53	2	1	2	0.25	0.25	0.375	0.25	0.125	0.1875	0.25	0.125	0.3125	0.0625	0.0625	0.03125	0.109375
NTM54	1	32	8	0.25	0.25	0.257812	0.25	0.125	0.265625	2	1	0.1875	0.125	0.125	0.0625	0.136719
NTM55	0.5	32	1	0.125	0.125	0.253906	0.5	0.25	1.25	1	0.5	0.53125	0.125	0.125	0.0625	0.316406
NTM56	2	32	8	0.25	0.25	0.132812	0.125	0.0625	0.0703125	2	1	0.1875	0.125	0.125	0.0625	0.0742188
NTM57	1	0.5	1	1	1	3	0.5	0.25	0.75	1	0.5	2.5	0.25	0.25	0.125	0.875
NTM59	2	2	4	1	1	1	1	0.5	0.625	2	1	1.25	0.5	0.5	0.25	0.5625
NTM60	2	2	4	0.25	0.25	0.25	1	0.5	0.625	0.5	0.25	0.3125	0.0625	0.0625	0.03125	0.0703125
NTM62	2	4	16	0.25	0.25	0.1875	0.125	0.0625	0.0664062	0.5	0.25	0.140625	0.125	0.125	0.0625	0.0976562
NTM63	1	0.5	4	0.25	0.25	0.75	1	0.5	1.125	0.5	0.25	1.0625	0.25	0.25	0.125	0.78125
NTM66	2	1	1	0.25	0.25	0.375	0.5	0.25	0.5	0.5	0.25	0.75	0.25	0.25	0.125	0.5
NTM68	1	2	2	1	1	1.5	1	0.5	1.25	2	1	1.5	0.25	0.25	0.125	0.4375
NTM70	0.5	2	1	1	1	2.5	0.5	0.25	1.25	1	0.5	1	0.0625	0.0625	0.03125	0.1875
NTM71	0.5	1	1	0.25	0.25	0.75	0.5	0.25	1.25	1	0.5	1.5	0.25	0.25	0.125	0.875
NTM72	2	1	1	0.5	0.5	0.75	1	1	1.5	1	0.5	1.5	0.25	0.25	0.125	0.5
NTM75	2	4	16	1	1	0.75	0.125	0.0625	0.0664062	0.25	0.125	0.0703125	0.125	0.125	0.0625	0.0976562
NTM76	0.5	0.5	1	0.125	0.125	0.5	2	1	5	0.5	0.25	1.25	0.0625	0.0625	0.03125	0.28125
NTM77	1	1	1	0.125	0.125	0.25	0.25	0.125	0.375	0.5	0.5	1	0.125	0.125	0.0625	0.3125
NTM85	0.5	16	2	0.125	0.125	0.257812	1	0.5	2.25	0.5	0.25	0.15625	0.0625	0.0625	0.03125	0.144531
NTM92	1	4	2	0.5	0.5	0.625	0.25	0.125	0.3125	0.5	0.25	0.25	0.125	0.125	0.0625	0.1875
aOmadacycline was from Toku-E, cat # O048-10mg, lot # 0048-01, Tokyo, Japan.
FIC values <= 0.5 highlighted green (synergy); FIC values > 4 highlighted red (antagonism)
Individual MIC values for drug A, B, C shown were determined in singlicate in the same experiments as syngery studies and, therefore, may differ based on biological variability from the modal MIC values determined in separate experiments shown in Tables S1 and S2.

### Sheet: S9. FICI Comparisons
Table S9. Median and range of FICI values for pairwise and triple combinations of antimicrobials.
Antimicrobial combinations		Number of strains	Synergy (% FICI≤ 0.5)	Median	Minimum	Maximum	Range
Set 1	omadacycline+azithromycin	51	0.176471	0.75	0.251953	4.0625	3.81055
	omadacycline+clofazamine	51	0.117647	0.75	0.1875	2.5	2.3125
	azithromycin+clofazimine	51	0.254902	0.75	0.0117188	2.5	2.48828
	omadacycline+azithromycin+clofazamine	51	0.333333	0.632812	0.0673828	1.50391	1.43652
	tigecycline+azithromycin	51	0.254902	0.6875	0.248484	3	2.75152
	tigecycline+clofazamine	51	0.176471	1	0.1875	2	1.8125
	azithromycin+clofazimine	51	0.235294	0.875	0.0117188	2.5	2.48828
	tigecycline+azithromycin+clofazimine	51	0.313725	0.628906	0.0957031	3	2.9043
Set 2	omadacyline+azithromycin	29	0.448276	0.5625	0.128906	3	2.87109
	omadacycline+linezolid	29	0.37931	0.625	0.0664062	5	4.93359
	azithromcyin+linezolid	29	0.344828	0.75	0.125	5	4.875
	omadacycline+azithromycin+linezolid	29	0.62069	0.265625	0.0703125	1.53125	1.46094
	omadacycline+azithromycin	29	0.448276	0.625	0.133	3	2.87
	omadacycline+contezolid	29	0.37931	0.625	0.0664062	5	4.93359
	azithromycin+contezolid	29	0.37931	0.75	0.0703125	5	4.92969
	omadacycline+azithromycin+contezolid	29	0.655172	0.316406	0.0703125	1.28125	1.21094
*For calculation of individual FICs values where individual concentrations were either not inhibitory (e.g., azithromycin > 32) or inhibitory at the lowest concentration tested (e.g, ≤ 0.03 in combination testing) the most conservative approach was taken in determining the FICI values. Specifically, azithromycin > 32 was assigned a value of 64 and ≤ 0.031 was assigned a value of 0.031 to obtain t…
